# The cell type composition of the adult mouse brain revealed by single cell and spatial genomics

**DOI:** 10.1101/2023.03.06.531307

**Authors:** Jonah Langlieb, Nina S. Sachdev, Karol S. Balderrama, Naeem M. Nadaf, Mukund Raj, Evan Murray, James T. Webber, Charles Vanderburg, Vahid Gazestani, Daniel Tward, Chris Mezias, Xu Li, Dylan M. Cable, Tabitha Norton, Partha Mitra, Fei Chen, Evan Z. Macosko

## Abstract

The function of the mammalian brain relies upon the specification and spatial positioning of diversely specialized cell types. Yet, the molecular identities of the cell types, and their positions within individual anatomical structures, remain incompletely known. To construct a comprehensive atlas of cell types in each brain structure, we paired high-throughput single-nucleus RNA-seq with Slide-seq–a recently developed spatial transcriptomics method with near-cellular resolution–across the entire mouse brain. Integration of these datasets revealed the cell type composition of each neuroanatomical structure. Cell type diversity was found to be remarkably high in the midbrain, hindbrain, and hypothalamus, with most clusters requiring a combination of at least three discrete gene expression markers to uniquely define them. Using these data, we developed a framework for genetically accessing each cell type, comprehensively characterized neuropeptide and neurotransmitter signaling, elucidated region-specific specializations in activity-regulated gene expression, and ascertained the heritability enrichment of neurological and psychiatric phenotypes. These data, available as an online resource (BrainCellData.org) should find diverse applications across neuroscience, including the construction of new genetic tools, and the prioritization of specific cell types and circuits in the study of brain diseases.

---

The mammalian brain is composed of a remarkably diverse array of cell types that display high degrees of molecular, anatomical and physiological specialization. Although the precise number of distinct cell types present in the brain is unknown, the number is presumed to be in the thousands^1, 2^. These cell types are the building blocks of hundreds of discrete neuroanatomical structures^3^, each of which plays a distinct role in brain function. Advances in the throughput of single-cell RNA sequencing (scRNAseq) technology has enabled the generation of cell type inventories in many individual brain regions^4–13^, as well as the construction of broader atlases that coarsely cover the nervous system^14, 15^. Furthermore, application of new spatial transcriptomics techniques to the brain has begun to illuminate the spatial organization of brain cell types^10, 16–18^. However, a full inventory of cell types across the brain, with their cell bodies localized to specific neuroanatomical structures, does not yet exist.
