## Supplemental Table 1 for "The cell type composition of the adult mouse brain revealed by single cell and spatial genomics"

### Sheet: fig1_table_Dissectate_DeepCCF
Dissectate	DeepCCF
ACA_ACA_ACA	MO,ACA,IG
AMY_AMY_AMY	OLF,NLOT,BMA,STR,STRd,STRv,sAMY,PAL,GPe,SI,MA,HY,LHA
AUD_AUD_AUD	AUD,TEa,ECT
BNST	STR,STRd,STRv,LSX,PAL,SI,BST,HY,ADP,PS
BS_L1_L1	MB,PPN,P,NLL,PSV,PB,SUT,P5,PRNr,CB
BS_L2_L2	MB,P,NLL,PSV,SOC,PG,TRN,PC5,PRNr
BS_L3_L3	PPN,P,PSV,PB,SUT,V,P5,Acs5,PC5,I5,PRNr,MY,CN,SPVO,PARN,VNC,CB,VERM,HEM
BS_L4_L4	P,PSV,SOC,PRNc,V,P5,Acs5,PC5,PRNr,MY,CN,SPVO,VII,IRN,PARN,CB,HEM
BS_L5_L5	MY,CN,ECU,NTS,SPVI,SPVO,ISN,LIN,PARN,VNC,x,y,HEM
BS_L6_L6	MY,CN,SPVI,SPVO,VII,AMB,IRN,LIN,LRN,PARN,PGRN
BS_L7_L7	MY,DCN,ECU,SPVC,SPVI,Pa5,IO,IRN,LRN,MDRN,RPA,VERM,HEM
BS_L8_L8	MY,SPVC,SPVI,AMB,IRN,LRN,MDRN,PARN,PGRN
BS_M1_M1	MB,MRN,VTN,AT,PPN,P,TRN,CS,PRNr,RPO
BS_M2_M2	P,SOC,PG,PRNc,TRN,CS,PRNr,MY,NTB,RM
BS_M3_M3	MB,MEV,MRN,PAG,VTN,PPN,DR,P,PB,B,DTN,PDTg,PCG,PRNc,SG,SUT,P5,CS,LC,LDT,NI,PRNr,RPO,SLC,SLD,MY,VI,GRN,IRN,PARN,PGRN,VNC
BS_M4_M4	P,SOC,PRNc,Acs5,RPO,MY,NTB,VII,ACVII,GRN,IRN,MARN,PARN,PGRN,PPY,RM,RPA
BS_M5_M5	MY,NTS,DMX,GRN,IRN,LIN,PARN,PGRN,PHY,VNC,VeCB
BS_M6_M6	MY,VII,GRN,IO,IRN,LIN,LRN,MARN,PGRN,PPY,RM,RPA,RO
BS_M7_M7	MY,DCN,ECU,NTS,DMX,GRN,IRN,MDRN,PARN,PAS,PHY,XII,VERM
BS_M8_M8	MY,ECU,SPVC,Pa5,GRN,IO,IRN,LRN,MDRN,PARN,PGRN,RPA,RO,VERM
CB_AN1_AN1	VERM,HEM
CB_AN2_AN2	VERM,HEM
CB_COP_COP	VERM,HEM
CB_F_F	MY,CN,CB,HEM
CB_I_I	P,PHY,VNC,VERM
CB_II_II	MB,PAG,PCG,LDT,VERM
CB_III_III	VERM
CB_IV_IV	VERM
CB_IX_IX	VERM
CB_PF_PF	HEM
CB_PRM_PRM	VERM,HEM
CB_SIM_SIM	VERM,HEM
CB_V_V	VERM,HEM
CB_VI_VI	VERM
CB_VII_VII	VERM,HEM
CB_VIII_VIII	VERM
CB_X_X	VNC,VERM
CTX_ANG_ANG	SS,VIS,PTLp
CTX_DLFC_DLFC	FRP,MO,ACA,PL,ORB
CTX_MTG_MTG	VIS,TEa
DCN_DCN	MY,CN,ICB,VNC,y,CB,VERM,HEM,FN,IP,DN,VeCB
ENT_ENT_ENT	VIS,PERI,HPF,ENT,PAR,PRE,SUB,HATA
HPF_CA1_CA1	HPF,CA1,CA2,CA3,DG
HPF_CA2_CA2	CA1,CA2,CA3,DG,STR,STRd,LGd,LAT,LD
HPF_DG1_DG1	HPF,CA1,CA2,CA3,DG,FC,LAT,LD,CL,MH,LH
HY_HY_HY1	TH,VM,VP,SPF,SPA,MED,RE,Xi,RH,CM,PCN,HY,PVi,MBO,PMd,PH,LHA,PST,PSTN,STN,ZI,MB
HY_HY_HY2	PAL,GPi,SI,TH,VAL,VM,MED,RE,Xi,RH,RT,HY,ASO,PVH,PVa,PVi,SBPV,AHN,PVHd,LHA,PeF,STN,ZI
HY_HY_HY3	PAL,SI,BST,TH,RE,RT,HY,PVH,MPO,PD,PVpo,AHN,MPN,LHA,LPO,ZI
HY_HY_HY4	HY,PVi,ARH,DMH,PVp,MBO,PMd,PMv,VMH,PH,LHA,PSTN,TU,ME,MB
HY_HY_HY5	PAL,HY,SO,PVa,PVi,ARH,DMH,SBPV,SCH,AHN,VMH,LHA,PeF,RCH,TU
HY_HY_HY6	PAL,SI,MA,MSC,HY,SO,PVa,AVP,MPO,PVpo,SBPV,SCH,VMPO,VLPO,AHN,MPN,LHA,LPO
LSX_LSNSH_LSNSH	STR,STRd,LSX,MSC
MB_L1_L1	MB,SCs,IC,SCm
MB_L2_L2	SCs,SCm
MB_L3_L3	MB,SCs,IC,SCm
MB_L4_L4A	POST,PRE,MB,SCs,IC,NB,SAG,PBG,MRN,SCm,PAG,CUN
MB_L4_L4B	TH,MG,LAT,MB,SCs,IC,NB,SAG,PBG,MRN,SCm,PRT,CUN,PPN,P,NLL,PRNr
MB_L5_L5	TH,PoT,LAT,MB,MRN,SCm,PRT
MB_L6_L6	DG,TH,PoT,SPF,PP,MG,LAT,PIL,ZI,MB,SNr,RR,MRN,PRT,RN,SNc
MB_L7_L7	CA3,DG,TH,SPF,PP,PIL,HY,ZI,MB,SNr,VTA,RR,MRN,RN,MT,SNc,PPN,P,NLL,PRNr
MB_M1_M1	MB,SCs,IC,SCm,PAG
MB_M2_M2	SCs,SCm
MB_M3_M3	RSP,SCs,SCm,PAG
MB_M4_M4A	MB,SCs,MRN,SCm,PAG,PRT,DR
MB_M4_M4B	MB,SCs,MRN,SCm,PAG,PRT,III,EW,IV,Pa4,AT,PPN,CLI,DR,CS,PRNr
MB_M5_M5	TH,LAT,MB,MRN,SCm,PAG,PRT
MB_M6_M6	TH,VP,PoT,SPF,SPA,LAT,PF,MB,MRN,PAG,PRT,RN,MA3,EW,RL,CLI
MB_M7_M7	SPF,MBO,PH,ZI,MB,SNr,VTA,PN,RR,MRN,PAG,RN,MT,IF,IPN,RL,CLI,P,PG,CS,PRNr
MOp_A_A	MO,SS,ACA,PL,ORB,AI
MOp_M_M	MO,SS
MOp_P_P	MO,SS,ACA,RSP,PTLp
NTS_NTS	MY,AP,NTS,DMX,PGRN,PHY,VNC,XII,VERM
OLF_OLF_OLF	OLF,MOB,AOB,AON
PALd_GP_GP	STR,STRd,PAL,GPe,SI
PALm_MSC_MSC	STR,STRv,LSX,PAL,SI,MSC
PALm_TRSSF_TRSSF	STR,LSX,TRS,PVT,MEPO
PALv_SIMANDB_SIMANDB	OLF,PIR,EP,STR,STRd,STRv,PAL,SI,MA
RSP_A_A	RSP
RSP_M_M	RSP,HPF,SUB,SCs
RSP_P_P	VIS,RSP,SCs
S1_S1_S1	SS
STRd_CP_CP	STR,STRd
SUB_M_M	HPF,CA1,DG,ENT,PRE,SUB,ProS
TH_T1_T1	TH,VP,PoT,SPA,MG,LGd,LAT,MED,PVT,CL,PF,RT,GENv,LH,ZI,MB,PAG,PRT
TH_T2_T2	DG,TH,VAL,VP,LGd,LAT,LD,MED,PVT,PCN,CL,RT,GENv,MH,LH
TH_T3_T3	DG,TH,VAL,VP,LGd,LAT,AV,AD,IAD,LD,MED,PVT,CM,PCN,CL,RT,MH,LH
TH_T4_T4	DG,PAL,GPe,SI,BST,TH,AV,AM,AD,IAD,LD,MED,PVT,PT,RT,MH,HY
TH_T5_T5	TH,VP,PoT,SPF,SPA,MG,LAT,MED,CM,PCN,CL,PF,RT,GENv,HY,ZI,MB
TH_T6_T6	PAL,GPi,TH,VAL,VM,VP,LAT,MED,RE,Xi,RH,CM,PCN,CL,RT,ZI
TH_T7_T7	PAL,GPi,TH,VAL,VM,VP,AV,AM,IAM,IAD,MED,PT,RE,Xi,RH,CM,PCN,RT,ZI
TH_T8_T8	PAL,GPe,BST,TH,VAL,AV,AM,AD,IAD,MED,PVT,PT,RE,CM,RT,HY,ZI
VIS_VIS_VIS	VIS
