## Supplemental Table 2 for "The cell type composition of the adult mouse brain revealed by single cell and spatial genomics"

### Sheet: DeepCCF Regions
Abbreviation	Full Name
FRP	Frontal pole, cerebral cortex
MO	Somatomotor areas
SS	Somatosensory areas
GU	Gustatory areas
VISC	Visceral area
AUD	Auditory areas
VIS	Visual areas
ACA	Anterior cingulate area
PL	Prelimbic area
ILA	Infralimbic area
ORB	Orbital area
AI	Agranular insular area
RSP	Retrosplenial area
PTLp	Posterior parietal association areas
TEa	Temporal association areas
PERI	Perirhinal area
ECT	Ectorhinal area
OLF	Olfactory areas
MOB	Main olfactory bulb
AOB	Accessory olfactory bulb
AON	Anterior olfactory nucleus
TT	Taenia tecta
DP	Dorsal peduncular area
PIR	Piriform area
NLOT	Nucleus of the lateral olfactory tract
COA	Cortical amygdalar area
PAA	Piriform-amygdalar area
TR	Postpiriform transition area
HPF	Hippocampal formation
CA1	Field CA1
CA2	Field CA2
CA3	Field CA3
DG	Dentate gyrus
FC	Fasciola cinerea
IG	Induseum griseum
ENT	Entorhinal area
PAR	Parasubiculum
POST	Postsubiculum
PRE	Presubiculum
SUB	Subiculum
ProS	Prosubiculum
HATA	Hippocampo-amygdalar transition area
APr	Area prostriata
CTXsp	Cortical subplate
CLA	Claustrum
EP	Endopiriform nucleus
LA	Lateral amygdalar nucleus
BLA	Basolateral amygdalar nucleus
BMA	Basomedial amygdalar nucleus
PA	Posterior amygdalar nucleus
STR	Striatum
STRd	Striatum dorsal region
STRv	Striatum ventral region
LSX	Lateral septal complex
sAMY	Striatum-like amygdalar nuclei
PAL	Pallidum
GPe	Globus pallidus, external segment
GPi	Globus pallidus, internal segment
SI	Substantia innominata
MA	Magnocellular nucleus
MSC	Medial septal complex
TRS	Triangular nucleus of septum
BST	Bed nuclei of the stria terminalis
BAC	Bed nucleus of the anterior commissure
TH	Thalamus
VAL	Ventral anterior-lateral complex of the thalamus
VM	Ventral medial nucleus of the thalamus
VP	Ventral posterior complex of the thalamus
PoT	Posterior triangular thalamic nucleus
SPF	Subparafascicular nucleus
SPA	Subparafascicular area
PP	Peripeduncular nucleus
MG	Medial geniculate complex
LGd	Dorsal part of the lateral geniculate complex
LAT	Lateral group of the dorsal thalamus
AV	Anteroventral nucleus of thalamus
AM	Anteromedial nucleus
AD	Anterodorsal nucleus
IAM	Interanteromedial nucleus of the thalamus
IAD	Interanterodorsal nucleus of the thalamus
LD	Lateral dorsal nucleus of thalamus
MED	Medial group of the dorsal thalamus
PVT	Paraventricular nucleus of the thalamus
PT	Parataenial nucleus
RE	Nucleus of reuniens
Xi	Xiphoid thalamic nucleus
RH	Rhomboid nucleus
CM	Central medial nucleus of the thalamus
PCN	Paracentral nucleus
CL	Central lateral nucleus of the thalamus
PF	Parafascicular nucleus
PIL	Posterior intralaminar thalamic nucleus
RT	Reticular nucleus of the thalamus
GENv	Geniculate group, ventral thalamus
MH	Medial habenula
LH	Lateral habenula
PIN	Pineal body
HY	Hypothalamus
SO	Supraoptic nucleus
ASO	Accessory supraoptic group
PVH	Paraventricular hypothalamic nucleus
PVa	Periventricular hypothalamic nucleus, anterior part
PVi	Periventricular hypothalamic nucleus, intermediate part
ARH	Arcuate hypothalamic nucleus
ADP	Anterodorsal preoptic nucleus
AHA	Anterior hypothalamic area
AVP	Anteroventral preoptic nucleus
AVPV	Anteroventral periventricular nucleus
DMH	Dorsomedial nucleus of the hypothalamus
MEPO	Median preoptic nucleus
MPO	Medial preoptic area
OV	Vascular organ of the lamina terminalis
PD	Posterodorsal preoptic nucleus
PS	Parastrial nucleus
PVp	Periventricular hypothalamic nucleus, posterior part
PVpo	Periventricular hypothalamic nucleus, preoptic part
SBPV	Subparaventricular zone
SCH	Suprachiasmatic nucleus
SFO	Subfornical organ
VMPO	Ventromedial preoptic nucleus
VLPO	Ventrolateral preoptic nucleus
AHN	Anterior hypothalamic nucleus
MBO	Mammillary body
MPN	Medial preoptic nucleus
PMd	Dorsal premammillary nucleus
PMv	Ventral premammillary nucleus
PVHd	Paraventricular hypothalamic nucleus, descending division
VMH	Ventromedial hypothalamic nucleus
PH	Posterior hypothalamic nucleus
LHA	Lateral hypothalamic area
LPO	Lateral preoptic area
PST	Preparasubthalamic nucleus
PeF	Perifornical nucleus
PSTN	Parasubthalamic nucleus
STN	Subthalamic nucleus
RCH	Retrochiasmatic area
TU	Tuberal nucleus
ZI	Zona incerta
ME	Median eminence
MB	Midbrain
SCs	Superior colliculus, sensory related
IC	Inferior colliculus
NB	Nucleus of the brachium of the inferior colliculus
SAG	Nucleus sagulum
PBG	Parabigeminal nucleus
MEV	Midbrain trigeminal nucleus
SCO	Subcommissural organ
SNr	Substantia nigra, reticular part
VTA	Ventral tegmental area
PN	Paranigral nucleus
RR	Midbrain reticular nucleus, retrorubral area
MRN	Midbrain reticular nucleus
SCm	Superior colliculus, motor related
PAG	Periaqueductal gray
PRT	Pretectal region
InCo	Intercollicular nucleus
CUN	Cuneiform nucleus
RN	Red nucleus
III	Oculomotor nucleus
MA3	Medial accesory oculomotor nucleus
EW	Edinger-Westphal nucleus
IV	Trochlear nucleus
Pa4	Paratrochlear nucleus
VTN	Ventral tegmental nucleus
AT	Anterior tegmental nucleus
LT	Lateral terminal nucleus of the accessory optic tract
DT	Dorsal terminal nucleus of the accessory optic tract
MT	Medial terminal nucleus of the accessory optic tract
SNl	Substantia nigra, lateral part
SNc	Substantia nigra, compact part
PPN	Pedunculopontine nucleus
IF	Interfascicular nucleus raphe
IPN	Interpeduncular nucleus
RL	Rostral linear nucleus raphe
CLI	Central linear nucleus raphe
DR	Dorsal nucleus raphe
P	Pons
NLL	Nucleus of the lateral lemniscus
PSV	Principal sensory nucleus of the trigeminal
PB	Parabrachial nucleus
SOC	Superior olivary complex
B	Barrington's nucleus
DTN	Dorsal tegmental nucleus
LTN	Lateral tegmental nucleus
PDTg	Posterodorsal tegmental nucleus
PCG	Pontine central gray
PG	Pontine gray
PRNc	Pontine reticular nucleus, caudal part
PRNv	Pontine reticular nucleus, ventral part
SG	Supragenual nucleus
SSN	Superior salivatory nucleus
SUT	Supratrigeminal nucleus
TRN	Tegmental reticular nucleus
V	Motor nucleus of trigeminal
P5	Peritrigeminal zone
Acs5	Accessory trigeminal nucleus
PC5	Parvicellular motor 5 nucleus
I5	Intertrigeminal nucleus
CS	Superior central nucleus raphe
LC	Locus ceruleus
LDT	Laterodorsal tegmental nucleus
NI	Nucleus incertus
PRNr	Pontine reticular nucleus
RPO	Nucleus raphe pontis
SLC	Subceruleus nucleus
SLD	Sublaterodorsal nucleus
MY	Medulla
AP	Area postrema
CN	Cochlear nuclei
DCN	Dorsal column nuclei
ECU	External cuneate nucleus
NTB	Nucleus of the trapezoid body
NTS	Nucleus of the solitary tract
SPVC	Spinal nucleus of the trigeminal, caudal part
SPVI	Spinal nucleus of the trigeminal, interpolar part
SPVO	Spinal nucleus of the trigeminal, oral part
Pa5	Paratrigeminal nucleus
z	Nucleus z
VI	Abducens nucleus
ACVI	Accessory abducens nucleus
VII	Facial motor nucleus
ACVII	Accessory facial motor nucleus
EV	Efferent vestibular nucleus
AMB	Nucleus ambiguus
DMX	Dorsal motor nucleus of the vagus nerve
ECO	Efferent cochlear group
GRN	Gigantocellular reticular nucleus
ICB	Infracerebellar nucleus
IO	Inferior olivary complex
IRN	Intermediate reticular nucleus
ISN	Inferior salivatory nucleus
LIN	Linear nucleus of the medulla
LRN	Lateral reticular nucleus
MARN	Magnocellular reticular nucleus
MDRN	Medullary reticular nucleus
PARN	Parvicellular reticular nucleus
PAS	Parasolitary nucleus
PGRN	Paragigantocellular reticular nucleus
PHY	Perihypoglossal nuclei
PMR	Paramedian reticular nucleus
PPY	Parapyramidal nucleus
VNC	Vestibular nuclei
x	Nucleus x
XII	Hypoglossal nucleus
y	Nucleus y
INV	Interstitial nucleus of the vestibular nerve
RM	Nucleus raphe magnus
RPA	Nucleus raphe pallidus
RO	Nucleus raphe obscurus
CB	Cerebellum
VERM	Vermal regions
HEM	Hemispheric regions
FN	Fastigial nucleus
IP	Interposed nucleus
DN	Dentate nucleus
VeCB	Vestibulocerebellar nucleus
