## Supplemental Table 4 for "The cell type composition of the adult mouse brain revealed by single cell and spatial genomics"

### Sheet: Neuropeptides and NP receptors
Neuropeptide	Neuropeptide receptor
EDN1	EDNRA,EDNRB
EDN2	EDNRA,EDNRB
EDN3	EDNRB
ADCYAP1	ADCYAP1R1
AGRP	MC3R,MC4R
APELA	APLNR
AGT	AGTR1A,AGTR2
APLN	APLNR
AVP	AVPR1A,AVPR1B,AVPR2
CALCA	CALCR
CALCB	CALCRL
CCK	CCKAR,CCKBR
CRH	CRHR1,CRHR2
GAL	GALR1,GALR2,GALR3
GALP	GALR1,GALR2,GALR3
GAST	CCKBR
GHRH	GHRHR
GHRL	GHSR
GIP	GIPR
GNRH1	GNRHR,GNRHR2
GRP	GRPR
HCRT	HCRTR1,HCRTR2
IAPP	CALCR
IGF1	IGF1R,INSR
IGF2	IGF2R,INSR
INS	INSR
KNG1	BDKRB1,BDKRB2
LEP	LEPR
MLN	MLNR
NMS	NMUR1,NMUR2
NMU	NMUR1,NMUR2
NPB	NPBWR1,NPBWR2
NPFF	NPFFR1,NPFFR2
NPPA	NPR1
NPPB	NPR1
NPPC	NPR2
NPS	NPSR1
NPVF	NPFFR1,NPFFR2
NPW	NPBWR1,NPBWR2
NPY	NPY1R,NPY2R
NTS	NTSR1,NTSR2
OXT	OXTR
PDYN	OPRK1
PENK	OPRD1,OPRK1
PMCH	MCH1,MCHR2
PNOC	OPRL1
POMC	MC1R,MC2R,MC3R,MC4R
PRL	PRLR
PRLH	PRLHR
PTHLH	PTH1R
PYY	NPY1R,NPY2R
RLN1	RXFP1,RXFP2
RLN2	RXFP1,RXFP2
RLN3	RXFP3,RXFP4
SCT	SCTR
SST	SSTR1,SSTR2,SSTR3,SSTR4,SSTR5
TRH	TRHR
UCN	CRHR1,CRHR2
UCN2	CRHR1,CRHR2
UCN3	CRHR2
UTS2	UTS2R
VIP	VIPR1,VIPR2
TAC1	TACR1,TACR2
TAC2	TACR3
CARTPT	GPR160
