## Supplemental Table 5 for "The cell type composition of the adult mouse brain revealed by single cell and spatial genomics"

### Sheet: Tested GWAS traits
trait	Number of significantly enriched cell types	study	DOI
Alzheimer's Disease	3	Jansen et al. 2019	https://doi.org/10.1038/s41588-018-0311-9
Attention-Deficit/Hyperactivity Disorder	0	Demontis et al. 2019	https://doi.org/10.1038/s41588-018-0269-7
Amyotrophic Lateral Sclerosis	0	van Rheenen et al. 2021	https://doi.org/10.1038/s41588-021-00973-1
Anorexia Nervosa	2	Watson et al. 2019	https://doi.org/10.1038/s41588-019-0439-2
Autism Spectrum Disorder	3	Grove et al. 2019	https://doi.org/10.1038/s41588-019-0344-8
Bipolar Disorder	6	Mullins et al. 2021	https://doi.org/10.1038/s41588-021-00857-4
Body Mass Index	1	UK Biobank	UK Biobank
Crohn's Disease	12	de Lange et al. 2017	https://doi.org/10.1038/ng.3760
Years of Education	95	UK Biobank	UK Biobank
Educational Attainment	58	Okbay et al. 2022	https://doi.org/10.1038/s41588-022-01016-z
Epilepsy	0	International League Against Epilepsy Consortium on Complex Epilepsies 2018	https://doi.org/10.1038/s41467-018-07524-z
Height	13	UK Biobank	UK Biobank
Major Depressive Disorder	7	Howard et al. 2019	https://doi.org/10.1038/s41593-018-0326-7
Parkinson's Disease	0	Nalls et al. 2019	https://doi.org/10.1016/S1474-4422(19)30320-5
Schizophrenia	15	Pardiñas et al. 2018	https://doi.org/10.1038/s41588-018-0059-2
White Matter Hyperintensities	0	Traylor et al. 2019	https://doi.org/10.1212/WNL.0000000000006952
